# Epigenetic Remodeling in Human Coronary Artery Smooth Muscle Cell Phenotypic Switching

**DOI:** 10.1101/2024.04.11.589030

**Authors:** Raja Chakraborty, Vincent P. Schulz, Kimberly Lezon-Geyda, Jui M. Dave, Kathleen A. Martin, Patrick G. Gallagher

**Author notes:** Co-Corresponding and co-senior authors; To whom correspondence should be addressed: Patrick G. Gallagher, AWRI, Nationwide Children’s Hospital, 575 Childrens Crossroads; Kathleen A. Martin, Yale Cardiovascular Research Center, 300 George St, Room 759, Columbus, OH 43054 New Haven, CT, 06511. These authors contributed equally to this work (Raja Chakraborty, Vincent P. Schulz).

## Abstract

**Background:** Smooth muscle cell (SMC) dedifferentiation contributes to repair and remodeling, but also cardiovascular pathologies. To understand this plasticity, the epigenetic landscape in SMC phenotypic switching was profiled.

**Methods:** Genome-wide analyses of histone modifications (ChIP-seq), chromatin architecture (ATAC-seq), and transcriptomes (RNA-seq) were performed on human coronary artery SMCs (CASMC) treated with rapamycin (contractile phenotype) and PDGF-BB (synthetic phenotype).

**Results:** Analyses of differentially acetylated promoter regions identified ZEB and ZBT7A as novel enriched regulatory motifs. There were more changes in the enhancer epigenome than in promoters in CASMC phenotypic switching. Rapamycin-activated enhancers were associated with differentiation and TGF-β signaling pathways and were most enriched in TEAD, SRF and SMAD motifs, whereas PDGF-induced enhancers were associated with ERK signaling and migration pathways, and were most enriched in ETV4, SOX5, and FOS motifs. GATA, TEAD, and SMCA1 motifs were enriched in CASMC enhancer open chromatin compared to other cell types. Candidate enhancers with single nucleotide polymorphisms linked to cardiovascular disease were markedly enriched in active enhancers and super enhancers and showed significant activity in reporter assays. In CASMC promoters and enhancers, common regulatory motifs were often enriched in both the differentiated and dedifferentiated phenotypes, suggesting that differential cofactor binding, as occurs with SRF at CArG elements, may be a more widespread mechanism underlying phenotypic switching.

**Conclusions:** These data identify novel regulatory elements engaged in SMC phenotypic switching and provide a comprehensive profile of SMC promoters, enhancers, super enhancers, and chromatin accessibility as a significant resource for studies of CASMC phenotype.

**Research Perspective:** *What Is New?:*

- This work identifies key regulatory elements and widespread changes in chromatin accessibility engaged in SMC phenotypic switching, including novel motifs enriched in promoters and enhancers. In CASMC promoters and enhancers, common regulatory motifs were often enriched in both the differentiated and dedifferentiated phenotypes, suggesting that differential cofactor binding, as occurs with SRF at CArG elements, may be a more widespread mechanism underlying phenotypic switching.
- This work identifies distinct enhancer profiles: enhancers activated by rapamycin were associated with TGF-β signaling and differentiation, while PDGF-induced enhancers were associated with ERK signaling and migration.
- Enhancer elements containing single nucleotide polymorphisms (SNPs) associated with cardiovascular disease from genome wide association studies (GWAS) showed notable enrichment across active enhancers and super enhancers. Select enhancers demonstrated statistically significant activity in reporter gene assays.

*What Question Should Be Addressed Next?:*

- The cis regulatory elements identified in this work suggest new transcription factors that can be tested to determine whether and how they may influence SMC phenotypic modulation.
- These studies could be extended to other stimuli to identify epigenomic signatures associated with CASMC transitions to other phenotypes including macrophages and chondrocytes.
