## Supplemental Table 4 for "Epigenetic Remodeling in Human Coronary Artery Smooth Muscle Cell Phenotypic Switching"

### Sheet: Sheet1
Supplemental Table S4. Top 500 Expressed Genes in Coronary Artery Smooth Muscle Cells After Treatment with Rapamycin or PDGF
Rank	Rapamycin Treatment	PDGF Treatment
1	MMP1	ACTA2
2	FN1	TAGLN
3	SERPINE1	FN1
4	CXCL8	COL1A1
5	THBS1	SERPINE1
6	COL1A2	COL1A2
7	COL1A1	CCN2
8	TAGLN	TGFBI
9	CCN2	THBS1
10	TFPI2	SRGN
11	PTX3	MMP1
12	TIMP1	MYL12A
13	ACTA2	OST4
14	CXCL1	TPM2
15	CCL2	MYL9
16	TGFBI	TXN
17	COL3A1	ARF4
18	SRGN	SERPINE2
19	CCND1	DSTN
20	COL6A2	ANXA2
21	PLAT	OSTC
22	IER3	BGN
23	CXCL6	CAVIN1
24	IL1B	TIMP1
25	CLIC4	FLNA
26	SH3BGRL3	DAD1
27	BGN	NPPB
28	TIMP3	SH3BGRL3
29	POSTN	POLR2L
30	MYL9	LDHA
31	ANXA2	CLIC4
32	TPM2	CALD1
33	TGM2	COL3A1
34	TUBB	FSTL1
35	CAVIN1	ATP5ME
36	LDHA	CFL1
37	IL6	SELENOM
38	PLOD2	TUBB
39	ITGB1	COL6A2
40	CALU	ARPC3
41	FSTL1	TPM4
42	CCN1	NDUFA4
43	NEFM	SSR3
44	ARF4	TMED2
45	CDKN1A	CCN1
46	FLNA	CDKN1A
47	MYL12A	MMP2
48	MMP2	CCL2
49	CFL1	UQCRH
50	CALD1	SLC38A2
51	TXN	MORF4L2
52	RGS4	ATP6V0E1
53	MSN	GREM1
54	OST4	NEK7
55	SERPINE2	CNN3
56	MMP14	EIF3E
57	ATP5F1B	SEC61B
58	CAV1	KDELR2
59	CAP1	EIF5A
60	PLOD1	ARPC2
61	IGFBP5	RPL27A
62	GREM1	CNN2
63	HIF1A	TPM1
64	TUBA1B	PTX3
65	ARPC2	ATP5F1B
66	TPM4	EFEMP1
67	ANXA1	TIMP3
68	TIMP2	SEC61G
69	DAD1	CALU
70	SSR3	RPL31
71	GJA1	TUBA1A
72	HSPA5	SOD1
73	LOX	ATP5MD
74	WDR1	S100A10
75	S100A10	COX7A2
76	HMGA1	WDR1
77	EIF5A	SELENOW
78	CKAP4	CAP1
79	FAM129B	GJA1
80	TUBA1A	TAGLN2
81	TINAGL1	CD99
82	TMED9	TUBA1B
83	LOXL2	ZYX
84	TAGLN2	COX5B
85	COL4A1	KRT18
86	KDELR2	BRK1
87	CLIC1	COL4A1
88	DSTN	GNG12
89	ACTN1	S100A4
90	DCBLD2	RAB32
91	MSMO1	ELOB
92	ARPC3	ZNHIT1
93	S100A4	TRAM1
94	FDPS	THBS2
95	ZYX	PSMB1
96	ITGA5	ANXA1
97	EIF4G2	SLC25A5
98	FKBP10	ATP5PD
99	COTL1	SPCS3
100	OSTC	IGFBP3
101	ANXA6	SNHG32
102	CLDN11	DYNLT1
103	CD99	MFAP5
104	ARHGDIA	POSTN
105	RTN4	NNMT
106	SEC61A1	ACTN1
107	POLR2L	RRAS
108	TSPO	SNRPD2
109	GNG12	CEMIP
110	NT5E	TMEM14C
111	KRT18	IER3
112	SCD	CCND1
113	CANX	NDUFB7
114	INHBA	PLS3
115	SLC38A2	RTL8C
116	THBS2	LOX
117	RTL8C	PPIA
118	LAMC1	SRP14
119	UCHL1	SNX3
120	GARS	SF3B6
121	TM4SF1	UCHL1
122	PDIA3	SEC11A
123	GNB1	TSPO
124	FKBP1A	CLIC1
125	NDUFA4L2	GAS6
126	CD151	PRDX6
127	TUBB4B	TIMP2
128	SOD1	SERF2
129	PGK1	RPL37
130	PRDX6	EIF3I
131	MORF4L2	FKBP1A
132	CD44	SELENOF
133	RCN3	DYNLL1
134	AP2M1	ROMO1
135	FST	AP2M1
136	B4GALT1	RBM3
137	MAGED1	ERH
138	PSMB1	LASP1
139	CD248	COL4A2
140	COL4A2	SSR4
141	YWHAQ	ARHGDIA
142	PLS3	ITGB1
143	ACTR2	TXNRD1
144	STC1	EHD2
145	SCUBE3	POMP
146	LASP1	PARK7
147	GAS6	AP2S1
148	NEK7	CAV1
149	PXDN	TINAGL1
150	SURF4	IGFBP6
151	IGFBP6	PSMB3
152	CYB5R3	HINT1
153	TRAM1	RGS4
154	SEC61B	COX7C
155	ACTN4	KDELR1
156	CRIM1	AC004086.1
157	P4HA1	COL5A1
158	KDELR1	RPL39
159	MFGE8	2024-09-02
160	RPN1	YWHAQ
161	CAPN2	NOP10
162	COL8A1	PRDX4
163	MYADM	MSN
164	ACLY	ACTN4
165	LAMP1	ATP5F1C
166	SERINC1	HSPB6
167	FADS2	PHPT1
168	EFEMP1	GDI2
169	TMED2	CD59
170	PSMD2	MIF
171	EMP3	HIF1A
172	EHD2	CRIM1
173	SPOCK1	GSTO1
174	FGF2	PRDX3
175	TMEM158	H2AFZ
176	MT1E	CD151
177	GNAI2	COX7A1
178	GANAB	CKAP4
179	CST1	C1orf198
180	ATP5ME	SF3B5
181	CAPZA1	STRAP
182	AC004086.1	PSMA7
183	LMNA	S100A13
184	DAP	PGK1
185	COL6A3	RAN
186	HSPB6	ACTR2
187	AP2S1	MORF4L1
188	SDC4	TMED9
189	CD59	CAPNS1
190	BRK1	FST
191	CORO1C	GPX4
192	COL5A1	COTL1
193	CNN3	FKBP10
194	ADAM9	EIF4G2
195	HDLBP	RPL28
196	RPN2	SURF4
197	APLP2	ID3
198	VCP	SERINC1
199	TMBIM6	PSMB7
200	SQSTM1	COX4I1
201	TXNRD1	LBH
202	NOP10	MFGE8
203	ENG	IFI27L2
204	DDOST	C1orf43
205	ATP5PD	MTPN
206	PCOLCE	TMEM50A
207	MTPN	KDELR3
208	ATP6V0E1	CXCL8
209	SELENOM	SSR2
210	RRAS	PRSS23
211	COL5A2	C5orf46
212	YWHAG	TNFRSF12A
213	S100A16	TUBB4B
214	UQCRH	ERGIC3
215	2024-09-02	GABARAPL2
216	RAC1	UQCRQ
217	DRAP1	CAPZA1
218	GSTO1	RAC1
219	CSDE1	DDAH1
220	MYDGF	CNN1
221	PHLDA2	DAP
222	KDELR3	PTTG1IP
223	PDIA6	RCN3
224	GDI2	GNB1
225	ZNHIT1	PLOD1
226	CAPNS1	SLC25A3
227	PRNP	PPME1
228	PSMB7	CCDC80
229	YWHAB	KCTD20
230	PLP2	SEC61A1
231	TNFRSF12A	LOXL2
232	CDH2	CCT7
233	GBE1	CYBRD1
234	ADAMTS1	CYB5R3
235	CTSZ	SPOCK1
236	PCBP1	GUK1
237	SNX3	SARS
238	CEMIP	LTBP2
239	SRP14	ANXA6
240	LTBP2	MRPL41
241	GNB2	PSAT1
242	PPIA	CALM3
243	MARCKS	UBA52
244	MCFD2	RPL14
245	CALM3	CANX
246	STRAP	ILK
247	NOTCH3	EFEMP2
248	STAT1	DDOST
249	RAB1B	GNAI2
250	CCT7	KRT7
251	CAPZB	TMBIM6
252	OAT	CORO1C
253	PICALM	COL5A2
254	POMP	TRIR
255	EID1	RNF11
256	CYP51A1	EID1
257	C12orf75	MYADM
258	GNG11	TOMM20
259	PARK7	EDIL3
260	TALDO1	GARS
261	TNFRSF11B	TMED10
262	TGFBR2	RPS23
263	LIF	MAGED1
264	EIF3I	SDC4
265	ILK	RPN1
266	PTTG1IP	PLP2
267	TLE5	ARF5
268	FBN1	RTN4
269	SEC61G	LAMP1
270	TPM1	BNIP3L
271	EDIL3	EIF2S3
272	CAVIN3	PTGES3
273	SLC25A5	YWHAB
274	MEDAG	COX6B1
275	SERPINH1	GLO1
276	SNHG32	STAT1
277	NTN4	MRPL51
278	CNN2	PHB2
279	PRSS23	CCT3
280	PSMB6	PCBP1
281	TMED10	CCNI
282	DHCR24	TCEAL8
283	PLIN3	C1QBP
284	LMAN1	HIGD1A
285	PTGS2	PSMB6
286	PSMA7	TALDO1
287	LGALS3BP	MMP14
288	ATP5F1C	PCOLCE
289	CD9	UFC1
290	PSMB5	CAPZB
291	GLO1	HAX1
292	VDAC1	SARAF
293	QSOX1	INHBA
294	MFAP5	BEX3
295	CALM1	EIF3K
296	IL6ST	ATP5MF
297	TUBB6	NDUFA2
298	ANKRD1	CALM1
299	PSMB3	MMADHC
300	SSR2	MYDGF
301	CCNI	GNB2
302	TLN1	CMPK1
303	VAT1	RHOC
304	EFEMP2	CSDE1
305	ARCN1	ATP6V1G1
306	SHC1	PSMA3
307	PRDX3	GOLT1B
308	NDUFA4	P4HA1
309	SDF4	CDH2
310	MAGED2	ATP5MC1
311	MTCH1	TUBB6
312	EPAS1	GHITM
313	RAB7A	YIPF5
314	DYNLT1	UXT
315	DBI	ATP5PF
316	CHPF	C12orf57
317	RRBP1	2024-09-11
318	SELENOF	ATP6V1F
319	TMEM30A	VAT1
320	H2AFZ	CD164
321	PTP4A2	DRAP1
322	IGFBP3	RGS10
323	UGCG	TLE5
324	CCDC80	RPS29
325	CCT3	MT1E
326	RND3	MTCH1
327	PDIA4	AC055839.2
328	ATP6AP2	NDUFS4
329	GLIPR1	RBX1
330	CTSB	ADH5
331	COPG1	NEDD8
332	YBX3	TNFRSF11B
333	SLC25A1	FBN1
334	NFE2L1	AP3S1
335	WSB2	GNG5
336	HERPUD1	PDIA3
337	PRKAR1A	HEG1
338	ATP13A3	CCNG1
339	CTTN	PFN2
340	ICAM1	FIS1
341	CD164	BRI3
342	AXL	PDLIM7
343	SLC20A1	MSMO1
344	SF3B6	B4GALT1
345	PAPSS2	TMED7
346	RHOC	PXDN
347	SARS	SLC7A5
348	COX5B	SERPINH1
349	RRAGA	ARPC5
350	NDUFB7	MDH1
351	MCL1	LGALS3
352	SRSF9	MAGED2
353	KCTD20	PPIC
354	VCL	UQCR10
355	CMPK1	TMEM263
356	ITGA3	ATP5PO
357	RAN	COPZ2
358	SLC16A3	SH3BGRL
359	STC2	AXL
360	TPD52L2	RAB1A
361	HINT1	EMC7
362	ATP5MD	NDUFB10
363	COPB2	IGFBP5
364	DNAJB4	IMPDH2
365	SELENOT	HMGN2
366	BNIP3L	COL8A1
367	PSAT1	ANKRD1
368	YWHAZ	PPA1
369	PTGES3	PLOD2
370	RNF11	NUTF2
371	CXCL3	ATP6AP2
372	EIF4G1	MAPRE1
373	MIF	ATP6V1E1
374	HTRA1	TGM2
375	COX7A2	FSCN1
376	SND1	NQO1
377	ERGIC3	PSMB5
378	DEGS1	GANAB
379	ECM1	RAB1B
380	NPPB	IFI6
381	LRP10	PSMD8
382	ITGAV	YWHAG
383	SEC23A	COMMD6
384	SRPX	COPS6
385	CYBRD1	LMNA
386	PALLD	NENF
387	SERINC3	COX7A2L
388	EMC7	HSPA5
389	ITGB5	YWHAZ
390	CLTC	CCT4
391	ATP6V1E1	OAT
392	GRN	SRP9
393	GHITM	HDLBP
394	SEC13	STC2
395	SARAF	ACTR3
396	GALNT1	FAM129B
397	BEX3	ECHS1
398	ELOB	COL6A3
399	COPS6	TCP1
400	DDAH1	MRPS15
401	TRIR	AHCY
402	RAB1A	YIF1A
403	WLS	MPZL1
404	AC080038.1	CLTA
405	LDLR	TP53I11
406	IL33	HMGA1
407	GRINA	MARCKS
408	COPE	CIAO2B
409	ERH	VDAC1
410	TFPI	APLP2
411	EIF3E	CUTA
412	PRDX4	COPS9
413	IL1A	COX5A
414	RALA	NDUFAF8
415	COPB1	ATP5MC2
416	TMED7	VAMP5
417	SLC39A7	VASP
418	SPCS3	NPTN
419	HDGF	IL6
420	XRCC6	MGST1
421	SRM	TPD52L2
422	XBP1	S100A16
423	MORF4L1	PPP1CA
424	MAP1B	PRPS1
425	ITM2C	ATP5F1E
426	HSPG2	CTSZ
427	MPZL1	PSMD13
428	SERINC2	SQSTM1
429	SF3B5	SUMF2
430	ATP6V1F	COPE
431	INSIG1	SUMO3
432	RPL31	PTP4A2
433	PGRMC1	PSME1
434	FAM114A1	HMGN1
435	NCL	PPP1R14A
436	AKAP12	GLIPR1
437	ECE1	RSL24D1
438	SBDS	PICALM
439	RPL27A	RABAC1
440	NPTN	LAMC1
441	DRAM1	SBDS
442	SH3BGRL	EIF3L
443	GNAS	VAMP3
444	NUCB1	ADIRF
445	MGST1	SLC1A5
446	CCT4	TWSG1
447	CDC37	TUBA1C
448	ALCAM	ODC1
449	ELOVL1	EMP3
450	SQLE	EIF4EBP1
451	PSMD13	ARCN1
452	ACTR3	ATL3
453	COPA	MZT2B
454	TFRC	MGST3
455	DKK3	EIF3G
456	RAB10	SEC23A
457	YKT6	ATP5F1A
458	AKR1B1	FBLIM1
459	ARL6IP5	TMEM30A
460	PTGS1	SELENOT
461	VASP	NDUFB1
462	MXRA8	ATP5PB
463	EMILIN1	MRPL33
464	DNAJA1	ANP32B
465	ATP1B3	THOC7
466	C6orf62	YPEL5
467	TMEM50A	SERP1
468	2024-09-11	HSPG2
469	PSMC3	RNF181
470	PRELID1	TFPI2
471	SEC22B	DEGS1
472	SNRPD2	MTHFD2
473	CTNNA1	CAVIN3
474	LMAN2	CYBA
475	PFN2	C19orf53
476	GALNT2	PDIA6
477	BASP1	PDHB
478	CCT8	UGP2
479	IFI27L2	PXDC1
480	GPC1	WSB2
481	EIF4H	SEC13
482	PSMA3	ATP13A3
483	LIPA	YWHAH
484	NT5DC2	RPN2
485	LRRC59	ATRAID
486	SRPRA	TLN1
487	TAF13	XBP1
488	TUBA1C	NDUFB3
489	SEC31A	RRAGA
490	MVP	TRAPPC1
491	COLGALT1	NIPSNAP3A
492	COX7A1	ATP5F1D
493	G6PD	CLDN11
494	CUTA	CD248
495	VAMP3	PCNP
496	C3	FHL2
497	SSR4	C12orf75
498	PRKCSH	GPR176
499	CITED2	TMEM230
500	IDI1	SUCLG1
