## Supplemental Table 5 for "Epigenetic Remodeling in Human Coronary Artery Smooth Muscle Cell Phenotypic Switching"

### Sheet: enhancerstats
Supplemental Table S5. Enhancer Classification in PDGF- and Rapamycin-Treated Coronary Artery Smooth Muscle Cells
	Total	Active	Intermediate	Poised	Open Active	Open Intermediate	Open Poised
PDGF Control	94774	28586	61503	4685	23623	24464	2704
PDGF Treated	95783	35732	55549	4502	27000	18818	2220
Rapamycin Control	73720	35981	32753	4986	28474	15034	3125
Rapamycin Treated	91504	32246	52151	7107	27486	25411	4531
